# Accelerated Aging Signatures in 3D Genome Organization and Transcriptome in Schizophrenia

**DOI:** 10.64898/2026.05.25.727571

**Authors:** K.A. Ulianov, D.R. Zagirova, A.D. Kononkova, A.V. Dudkovskaia, M.N. Molodova, K.V. Morozov, O.I. Efimova, M. Bazarevich, A. Cherkasov, P.D. Morozova, A.V. Tvorogova, I.A. Pletenev, N. Kondratyev, V.E. Golimbet, S.V. Razin, P. Khaitovich, S.V. Ulianov, E.E. Khrameeva

## Abstract

Schizophrenia is a severe neuropsychiatric disorder that affects the behavioral, emotional and cognitive state of patients. Despite its substantial heritability, the molecular etiology of the disease remains poorly understood. Many schizophrenia-associated genetic variants reside in non-coding regions, and exert their effects through distal regulatory elements of the genome. In this context, the three-dimensional organization of the genome is expected to play a decisive role in establishing contacts between these regulatory elements and their target genes, thereby mediating schizophrenia-associated dysregulation of gene expression. Here, we present a novel Hi-C dataset providing an unprecedented view of three-dimensional genome organization in post-mortem schizophrenia brain samples. Our findings indicate that most changes occur at long-range genomic distances while local architecture of topologically-associated domains remains largely intact. However, neurons display localized and functionally relevant loop differences, particularly in regulatory regions associated with neurodevelopmental processes. Global characteristics of higher-order chromatin organization show accelerated aging alteration pattern in schizophrenia, and downstream analysis of transcriptomic data in schizophrenia brain samples further confirms that schizophrenia is associated with accelerated aging.
