## Supplementary Table S1. Sample metadata for "Accelerated Aging Signatures in 3D Genome Organization and Transcriptome in Schizophrenia"

### Sheet: Microscopy.Donors
Sample ID	Age	Sex	Experiments	GEO Samples
HC_1	62	female	Hi-C, RNA-seq, Microscopy	GSM7178443, GSM7178447, GSM9725105
HC_2	58	male	Hi-C, RNA-seq, Microscopy	GSM7178442, GSM7178446, GSM9725106
HC_3	36	female	Hi-C, RNA-seq, Microscopy	GSM7178444, GSM7178448, GSM9725107
HC_4	59	female	Hi-C, RNA-seq, Microscopy	GSM7178441, GSM7178445, GSM9725108
HC_5	54	female	Hi-C, RNA-seq, Microscopy	GSM8845858, GSM8845862, GSM9725109
HC_6	35	male	Hi-C, Microscopy	GSM8845859, GSM8845863
HC_7	41	female	Microscopy
HC-8	72	female	Microscopy
SZ_1	36	male	Hi-C, RNA-seq, Microscopy	GSM9725110, GSM9732357, GSM9732358
SZ_2	57	female	Hi-C, RNA-seq, Microscopy	GSM9725111, GSM9732359, GSM9732360
SZ_3	56	female	Hi-C, RNA-seq, Microscopy	GSM9725112, GSM9732361, GSM9732362
SZ_4	50	female	Hi-C, RNA-seq, Microscopy	GSM9725113, GSM9732363, GSM9732364
SZ_5	37	male	Hi-C	GSM9732365, GSM9732366
SZ_6	62	female	Hi-C, RNA-seq, Microscopy	GSM9725114, GSM9732367, GSM9732368
SZ_7	34	male	Microscopy
SZ_8	72	male	Microscopy
SZ_9	62	male	RNA-seq	GSM9725115
SZ_10	45	male	Microscopy
