## Supplementary Table S2. Significant variant-sensitive interactions for "Accelerated Aging Signatures in 3D Genome Organization and Transcriptome in Schizophrenia"

### Sheet: Sheet1
chrom	interacting bin start	interacting bin end	snp pos	genes in interacting bin	snp_gene
chr1	29863153	29963153	29963153	ENSG00000270927
chr1	96113516	96213516	95413516
chr1	96586475	96686475	97386475	ENSG00000137970	ENSG00000188641
chr1	97598885	97698885	97498885	ENSG00000188641	ENSG00000188641
chr10	17626611	17726611	18426611	ENSG00000136738,ENSG00000229190,ENSG00000260589	ENSG00000165995
chr10	17680274	17780274	18480274	ENSG00000136738,ENSG00000148483,ENSG00000229190	ENSG00000165995
chr11	130448970	130548970	130848970	ENSG00000166106,ENSG00000236616,ENSG00000255155	ENSG00000254842
chr11	130449072	130549072	130849072	ENSG00000166106,ENSG00000236616,ENSG00000255155	ENSG00000254842
chr11	130948970	131048970	130848970	ENSG00000242673	ENSG00000254842
chr12	2194819	2294819	2394819	ENSG00000151067,ENSG00000256025,ENSG00000256721,ENSG00000278255	ENSG00000151067
chr12	2399469	2499469	2299469	ENSG00000151067,ENSG00000285734	ENSG00000151067
chr12	30378851	30478851	29778851	ENSG00000258202	ENSG00000133687
chr12	38274260	38374260	39074260	ENSG00000175548,ENSG00000253016
chr12	38574260	38674260	39074260	ENSG00000139117,ENSG00000258119
chr12	122774158	122874158	123074158	ENSG00000130783,ENSG00000130787,ENSG00000139722,ENSG00000256152 ENSG00000280138	ENSG00000090975
chr12	122874158	122974158	123074158	ENSG00000139722,ENSG00000150967,ENSG00000280138	ENSG00000090975
chr12	123374158	123474158	123074158	ENSG00000150977,ENSG00000183955,ENSG00000184209,ENSG00000188026 ENSG00000270445	ENSG00000090975
chr14	28848039	28948039	29548039	ENSG00000207164,ENSG00000257523,ENSG00000258028,ENSG00000258038 ENSG00000258065
chr14	30248039	30348039	29548039	ENSG00000248975
chr14	104349984	104449984	103649984	ENSG00000222761,ENSG00000258598	ENSG00000126214,ENSG00000256500
chr15	84698728	84798728	84598728	ENSG00000140612,ENSG00000166716,ENSG00000259415,ENSG00000285667	ENSG00000275120
chr18	54322594	54422594	55122594	ENSG00000166845,ENSG00000174448,ENSG00000264350,ENSG00000283613	ENSG00000267013
chr18	55308092	55408092	56108092	ENSG00000196628	ENSG00000206129,ENSG00000267057,ENSG00000267712
chr18	55779914	55879914	55879914	ENSG00000267172,ENSG00000267284,ENSG00000267325,ENSG00000287944
chr2	161301813	161401813	162001813	ENSG00000115233,ENSG00000232320,ENSG00000235724	ENSG00000197635
chr2	161443293	161543293	162043293	ENSG00000144290,ENSG00000226121	ENSG00000197635
chr2	184801274	184901274	184901274	ENSG00000170396	ENSG00000170396
chr2	185001274	185101274	184901274		ENSG00000170396
chr2	199448337	199548337	199348337	ENSG00000119042,ENSG00000225953	ENSG00000119042
chr2	200558637	200658637	199958637	ENSG00000138356,ENSG00000163535	ENSG00000162972
chr2	200658637	200758637	199958637	ENSG00000138356,ENSG00000237166,ENSG00000243478,ENSG00000244301 ENSG00000284084	ENSG00000162972
chr2	200783267	200883267	199983267	ENSG00000013441,ENSG00000082153,ENSG00000201499,ENSG00000207116 ENSG00000223092,ENSG00000224346,ENSG00000230408,ENSG00000240344 ENSG00000243478,ENSG00000252759	ENSG00000162972
chr2	200858637	200958637	199958637	ENSG00000013441,ENSG00000115942,ENSG00000196290,ENSG00000201499 ENSG00000240344,ENSG00000252759,ENSG00000252916	ENSG00000162972
chr2	233271639	233371639	232871639	ENSG00000077044,ENSG00000085978,ENSG00000130561,ENSG00000251791 ENSG00000252010,ENSG00000259793	ENSG00000182600
chr2	233485458	233585458	232785458	ENSG00000085982,ENSG00000228949,ENSG00000271639	ENSG00000204120
chr20	21540362	21640362	20840362	ENSG00000278410,ENSG00000279082,ENSG00000280350
chr20	21640338	21740338	20840338	ENSG00000125813,ENSG00000279082,ENSG00000280350
chr20	21640362	21740362	20840362	ENSG00000125813,ENSG00000279082,ENSG00000280350
chr20	49310639	49410639	49510639	ENSG00000158445,ENSG00000283529	ENSG00000124212
chr20	49400418	49500418	49500418	ENSG00000158445,ENSG00000283529
chr22	41226355	41326355	41126355	ENSG00000100395,ENSG00000100399,ENSG00000100401,ENSG00000100403 ENSG00000235513,ENSG00000274552	ENSG00000100393
chr22	41326355	41426355	41126355	ENSG00000100403,ENSG00000167074,ENSG00000199865	ENSG00000100393
chr3	16642317	16742317	17242317	ENSG00000092345,ENSG00000224039,ENSG00000229271	ENSG00000131374
chr3	16666030	16766030	17366030	ENSG00000092345,ENSG00000224039,ENSG00000229271	ENSG00000131374
chr3	17074477	17174477	17274477	ENSG00000131374,ENSG00000154822,ENSG00000285731	ENSG00000131374
chr3	17174477	17274477	17274477	ENSG00000131374,ENSG00000285731	ENSG00000131374
chr3	17174494	17274494	17274494	ENSG00000131374,ENSG00000285731	ENSG00000131374
chr3	17197889	17297889	17297889	ENSG00000131374,ENSG00000285731	ENSG00000131374
chr3	17974477	18074477	17274477	ENSG00000131374,ENSG00000226238,ENSG00000274840	ENSG00000131374
chr3	17974494	18074494	17274494	ENSG00000131374,ENSG00000226238,ENSG00000274840	ENSG00000131374
chr3	17997651	18097651	17397651	ENSG00000131374,ENSG00000274840	ENSG00000131374
chr3	18427274	18527274	17627274	ENSG00000131374,ENSG00000182568,ENSG00000228956	ENSG00000131374
chr3	18459566	18559566	17659566	ENSG00000228956,ENSG00000236570	ENSG00000131374
chr3	18468922	18568922	17668922	ENSG00000228956,ENSG00000236570	ENSG00000131374
chr3	181358404	181458404	181258404	ENSG00000241231,ENSG00000242808	ENSG00000242808
chr4	23522922	23622922	23422922	ENSG00000250137
chr4	24122922	24222922	23422922
chr5	45790204	45890204	45090204		ENSG00000248148
chr5	138394081	138494081	138594081	ENSG00000120733,ENSG00000120738,ENSG00000132563,ENSG00000241458 ENSG00000271196,ENSG00000289267
chr5	138402433	138502433	138502433	ENSG00000120733,ENSG00000120738,ENSG00000132563,ENSG00000241458 ENSG00000271196,ENSG00000289267
chr5	138404604	138504604	138504604	ENSG00000120733,ENSG00000120738,ENSG00000132563,ENSG00000241458 ENSG00000271196,ENSG00000289267
chr5	138626408	138726408	138526408	ENSG00000044115	ENSG00000120705
chr5	138726408	138826408	138526408	ENSG00000044115,ENSG00000253404	ENSG00000120705
chr5	139194081	139294081	138594081	ENSG00000015479,ENSG00000120725,ENSG00000200959,ENSG00000252213 ENSG00000252533,ENSG00000280987,ENSG00000281398
chr5	139294081	139394081	138594081	ENSG00000015479,ENSG00000120727,ENSG00000170476,ENSG00000170482 ENSG00000199545,ENSG00000228672,ENSG00000253015,ENSG00000272742 ENSG00000280987
chr5	139326408	139426408	138526408	ENSG00000015479,ENSG00000120727,ENSG00000170464,ENSG00000170469 ENSG00000170476,ENSG00000170482,ENSG00000228672,ENSG00000253015 ENSG00000272742,ENSG00000280987	ENSG00000120705
chr5	139394081	139494081	138594081	ENSG00000170464,ENSG00000170469,ENSG00000184584,ENSG00000200378 ENSG00000228672,ENSG00000249689,ENSG00000249751,ENSG00000279686 ENSG00000283288
chr5	152616547	152716547	153316547	ENSG00000249484,ENSG00000286749
chr5	153163319	153263319	152563319	ENSG00000249484	ENSG00000286749
chr5	153348576	153448576	152648576		ENSG00000249484,ENSG00000286749
chr5	153386156	153486156	152686156		ENSG00000249484,ENSG00000286749
chr5	153413205	153513205	152613205	ENSG00000155511	ENSG00000286749
chr5	153416955	153516955	152716955	ENSG00000155511	ENSG00000249484,ENSG00000286749
chr5	153435648	153535648	152635648	ENSG00000155511	ENSG00000249484,ENSG00000286749
chr5	153442694	153542694	152642694	ENSG00000155511	ENSG00000249484,ENSG00000286749
chr5	153464885	153564885	152664885	ENSG00000155511	ENSG00000249484,ENSG00000286749
chr5	153532254	153632254	152632254	ENSG00000155511	ENSG00000249484,ENSG00000286749
chr5	153535648	153635648	152635648	ENSG00000155511	ENSG00000249484,ENSG00000286749
chr5	153564885	153664885	152664885	ENSG00000155511	ENSG00000249484,ENSG00000286749
chr5	153608900	153708900	152808900	ENSG00000155511	ENSG00000249484
chr5	153708900	153808900	152808900	ENSG00000155511,ENSG00000242976	ENSG00000249484
chr5	153781484	153881484	152881484	ENSG00000155511	ENSG00000249484
chr5	153987328	154087328	153187328	ENSG00000037749,ENSG00000055147	ENSG00000249484
chr7	23833604	23933604	24633604	ENSG00000227930	ENSG00000105926
chr7	23933604	24033604	24633604		ENSG00000105926
chr7	85900081	86000081	86800081		ENSG00000198822,ENSG00000233073
chr7	85904337	86004337	86804337		ENSG00000198822
chr7	86900081	87000081	86800081	ENSG00000164659	ENSG00000198822,ENSG00000233073
chr7	132378513	132478513	131878513	ENSG00000221866
chr7	136776575	136876575	137376575	ENSG00000181072,ENSG00000234352
chr8	27490511	27590511	27590511	ENSG00000120915,ENSG00000234770,ENSG00000289323
chr8	58821467	58921467	59621467	ENSG00000198846
chr8	58958693	59058693	59758693	ENSG00000198846,ENSG00000254048
chr8	58990032	59090032	59790032	ENSG00000198846,ENSG00000254048
chr8	58994128	59094128	59894128	ENSG00000198846
chr8	59094128	59194128	59894128	ENSG00000167912,ENSG00000198846,ENSG00000206853
chr8	59096092	59196092	59996092	ENSG00000167912,ENSG00000198846,ENSG00000206853
chr8	59114222	59214222	59814222	ENSG00000167912,ENSG00000198846,ENSG00000206853
chr8	59134709	59234709	59934709	ENSG00000206853
chr8	59137762	59237762	59737762
chr8	59222917	59322917	59922917
chr8	59290140	59390140	59890140
chr8	89230450	89330450	88530450	ENSG00000253621	ENSG00000253553
